# Discovery and isolation of novel capsaicinoids and their TRPV1-related activity

**DOI:** 10.1101/2024.10.29.620944

**Authors:** Joshua David Smith, Vendula Tvrdoňová Stillerová, Martin Dračinský, Martin Popr, Hannah Lovinda Angermeier Gaustad, Quentin Lorenzi, Helena Smrčková, Jakob K. Reinhardt, Marjorie Anna Liénard, Lucie Bednárová, Pavel Šácha, Tomáš Pluskal

## Abstract

Chilis contain capsaicin and other structurally related molecules known as capsaicinoids. Capsaicin’s target protein, the transient receptor potential cation channel subfamily V member 1 (TRPV1), has been linked to many post-activation effects, including changes in metabolism and pain sensation. Capsaicinoids also bind to TRPV1, but current studies often disregard non-capsaicin interactions. To fill in these gaps, we screened 40 different chili varieties derived from four *Capsicum* species by means of untargeted metabolomics and a rat TRPV1 (rTRPV1) calcium influx activation assay. The resulting capsaicinoid profiles were specific to each variety but only partially corresponded with species delimitations. Based on rTRPV1 activation elicited by crude chili extracts, capsaicinoids act in an additive manner and a capsaicinoid profile can serve as a gauge of this activation. In addition, we isolated eighteen capsaicinoids, including five previously unreported ones, and confirmed their structure by NMR and MS/MS. We then tested rTRPV1 activation by 23 capsaicinoids and three related compounds. This testing revealed that even slight deviations from the structure of capsaicin reduce the ability to activate the target, with a mere single hydroxylation on the acyl tail reducing potency towards rTRPV1 by more than 100-fold. In addition, we tested how rTRPV1 activity changes in the presence of capsaicin together with non-activating capsaicin analogs and weakly activating capsaicinoids and found both classes of molecules to positively modulate the effects of capsaicin. This demonstrates that even such compounds have measurable pharmacological effects, making a case for the use and study of natural chili extracts.

**Graphical Abstract:** 

Created in BioRender. Smith, J. (2025) https://BioRender.com/a61h668

**Highlights:**

- 5 novel capsaicinoids (vanilloids) and 13 other capsaicinoids were isolated from chilis.
- The slightest deviation in the capsaicin structure results in decreased TRPV1 activity.
- A single hydroxylation can reduce potency to TRPV1 100-fold.
- Non-pungent vanilloids modulate capsaicin-TRPV1 activity.
