## Supplementary material for "Discovery and isolation of novel capsaicinoids and their TRPV1-related activity": SI_Tables

### Sheet: Supplementary Table 1
Supplementary table 1: Metadata for all compounds previously isolated from Capsaicum or used in this study.
Chemical_Name	Structure No.	SMILES	Molecular Formula	Isolation Source	NMR Data Reference	Reference
Capsaicin	1	COC1=CC(CNC(=O)CCCC\C=C\C(C)C)=CC=C1O	C18H27NO3	--	NP0047867	--
Dihydrocapsaicin	2	COC1=C(O)C=CC(CNC(=O)CCCCCCC(C)C)=C1	C18H29NO3	--	--	--
Homocapsaicin	3	COC1=C(O)C=CC(CNC(=O)CCCCC\C=C\C(C)C)=C1	C19H29NO3	C. annuum L. var. annuum	--	(Jurenitsch et al., 1979)
Homocapsaicin-I	4	COC1=CC(CNC(=O)CCCC\C=C\CC(C)C)=CC=C1O	C19H29NO3	C. annuum L.; C. annuum L. var. annuum	--	(Jurenitsch et al., 1979; Wang et al., 2020 )
Homocapsaicin-II	5	CCC(C)\C=C\CCCCC(=O)NCC1=CC=C(O)C(OC)=C1	C19H29NO3	C. annuum L. var. annuum	--	(Jurenitsch et al., 1979)
Homodihydrocapsaicin; homodihydrocapsaicin I	6	COC1=C(O)C=CC(CNC(=O)CCCCCCCC(C)C)=C1	C19H31NO3	C. annuum L. var. annuum	--	(Jurenitsch et al., 1979)
Homodihydrocapsaicin-II	7	CCC(C)CCCCCCC(=O)NCC1=CC=C(O)C(OC)=C1	C19H31NO3	C. annuum L.; C. annuum L. var. annuum	--	(Jurenitsch et al., 1979; Wang et al., 2020 )
N-vanillyl-4,8-dimethylnonanamide	8	COC1=CC(CNC(=O)CCC(C)CCCC(C)C)=CC=C1O	C19H31NO3	C. annuum L.; C. annuum L. var. annuum	--	(Jurenitsch et al., 1979; Wang et al., 2020 )
Norcapsaicin	9	COC1=C(O)C=CC(CNC(=O)CCC\C=C\C(C)C)=C1	C17H25NO3	C. annuum L.; C. annuum L. var. annuum	--	(Jurenitsch et al., 1979; Wang et al., 2020 )
Nornorcapsaicin	10	COC1=C(O)C=CC(CNC(=O)CC\C=C\C(C)C)=C1	C16H23NO3	C. annuum L. (from Uzbekistan)	NP0341921	(Ishimov et al., 2011)
Nordihydrocapsaicin; 7-methyl-N-vanillyloctamide; Norhydrocapsaicin	11	COC1=C(O)C=CC(CNC(=O)CCCCCC(C)C)=C1	C17H27NO3	C. annuum var. Yatsubusa; C. annuum L. (from Uzbekistan	--	(Attuquayefio and Buckle, 1987;Jurenitsch et al., 1979)
Nordihydrocapsaicin II	12	CCC(C)CCCCCC(=O)NCC1=CC=C(O)C(OC)=C1	C18H29NO3	C. annuum L. (from Uzbekistan)	--	(Ishimov et al., 2011)
N-vanillyl octanamide; Caprylsaeure-vanillylamid;	13	CCCCCCCC(=O)NCC1=CC=C(O)C(OC)=C1	C16H25NO3	C. annuum L. (from Uzbekistan); C. annuum L. var. annuum	NP0341922	(Ishimov et al., 2011; Jurenitsch et al., 1979)
Caprylic acid vanillylamide
N-vanillyl decanamide;	14	CCCCCCCCCC(=O)NCC1=CC=C(O)C(OC)=C1	C18H29NO3	C. annuum L.; C. annuum L. var. annuum	NP0341923	(Jurenitsch et al., 1979; Wang et al., 2020 )
Vanillyl N-decoylamide
N-Vanillylundecanamide; N-Vanillyl-undecanamid; N-(4-Oxy-3-methoxy-benzyl)-undecylsaeureamid; N-(4-hydroxy-3-methoxybenzyl)-undecamide	15	CCCCCCCCCCC(=O)NCC1=CC=C(O)C(OC)=C1	C19H31NO3	C. annuum L. (from Uzbekistan)	--	(Ishimov et al., 2011)
N-vanillyl-4E,6E-dien-8-methylnonanamide	16	COC1=CC(CNC(=O)CC\C=C\C=C\C(C)C)=CC=C1O	C18H25NO3	C. annuum L.	--	(Wang et al., 2020)
Nonivamide; N-(4-hydroxy-3-methoxybenzyl)nonanamide	17	CCCCCCCCC(=O)NCC1=CC(OC)=C(O)C=C1	C17H27NO3	Capsicum.	--	(Constant et.al., 1996)
				(oleoresin)	--
Palvanil	18	CCCCCCCCCCCCCCCC(=O)NCC1=CC(OC)=C(O)C=C1	C24H41NO3	Capsicum (oleoresin)	--	(Kobata et al., 2010)
Stevanil; N-Vanillyloctadecanamide; N-(4-hydroxy-3-methoxybenzyl)octadecanamide; N-vanillyl-stearamide; N-Vanillyl-stearamid; N-Vanillyl-stearinamid; Stearinsaeure-vanillylamid	19	CCCCCCCCCCCCCCCCCC(=O)NCC1=CC(OC)=C(O)C=C1	C26H45NO3	Capsicum (oleoresin)	NP0341924	(Kobata et al., 2010)
Olvanil; N-(3-methoxy-4-hydroxybenzyl)oleamide; N-vanillyloleamide	20	CCCCCCCC\C=C/CCCCCCCC(=O)NCC1=CC(OC)=C(O)C=C1	C26H43NO3	Capsicum (oleoresin)	--	(Kobata et al., 2010)
Livanil; (Z,Z)-N-[(4-hydroxy-3-methoxyphenyl)methyl]-octadeca-9,12-dienamide; N-vanillyl-9Z,12Z-octadecadienamide; N-vanillyllinoleamide	21	CCCCC\C=C/C\C=C/CCCCCCCC(=O)NCC1=CC(OC)=C(O)C=C1	C26H41NO3	Capsicum (oleoresin)	--	(Kobata et al., 2010)
ω-Hydroxycapsaicin	22	COC1=C(O)C=CC(CNC(=O)CCCC\C=C\C(C)CO)=C1	C18H27NO4	C. annuum	--	(Ochi et al., 2003)
6'',7''-dihydro-5',5'''-dicapsaicin	23	CC(C)CCCCCCC(=O)NCC1=CC(=C(C(=C1)C2=CC(=CC(=C2O)OC)CNC(=O)CCCCC=CC(C)C)O)OC	C36H54N2O6	C. annuum	NP0341925	(Ochi et al., 2003)
Capsaicin-β-D-glucopyranoside	24	COC1=CC(CNC(=O)CCCC\C=C\C(C)C)=CC=C1O[C@@H]1O[C@H](CO)[C@@H](O)[C@H](O)[C@H]1O	C24H37NO8	C. annuum var. 'High Heat'	NP0341926	(Higashiguchi et al., 2006)
Dihydrocapsaicin-β-D-glucopyranoside	25	COC1=CC(CNC(=O)CCCCCCC(C)C)=CC=C1O[C@@H]1O[C@H](CO)[C@@H](O)[C@H](O)[C@H]1O	C24H39NO8	C. annuum var. 'High Heat'	NP0341934	(Higashiguchi et al., 2006)
N-heptanoate vanillylamide	26	COC(C=C(CNC(CCCCCC)=O)C=C1)=C1O	C15H23NO3	Newly isolated	NP0341935	--
Nornordihydrocapsaicin	27	COC(C=C(CNC(CCCCC(C)C)=O)C=C1)=C1O	C16H25NO3	Newly isolated	NP0341927	--
N-vanillylbutyramide	28	COC(C=C(CNC(CCC)=O)C=C1)=C1O	C12H17NO3	Newly isolated	NP0341928	--
N-vanillyl-isobutyramide	29	COC(C=C(CNC(C(C)C)=O)C=C1)=C1O	C12H17NO3	Newly isolated	NP0341929	--
N-Isovalerylvanillylamin	30	COC(C=C(CNC(CC(C)C)=O)C=C1)=C1O	C13H19NO3	Newly isolated	NP0341930	--
N-(4-hydroxy-3-methoxybenzyl)-8-methyl-7-oxononanamide	31	COC(C=C(CNC(CCCCCC(C(C)C)=O)=O)C=C1)=C1O	C18H27NO4	Newly isolated	NP0341931	--
Epicapsaicin	32	COC(C=C(CNC(CCCCC1C(O1)C(C)C)=O)C=C2)=C2O	C18H27NO4	Newly isolated	NP0341932	--
N-vanillyl-9-hydroxydecanamide	33	COC(C=C(CNC(CCCCCCCC(O)C)=O)C=C1)=C1O	C18H29NO4	Newly isolated	NP0341936	--
N-vanillyl-7-hydroxy-8-methylnonamide	34	COC(C=C(CNC(CCCCCC(O)C(C)C)=O)C=C1)=C1O	C18H29NO4	Newly isolated	--	--
N-vanillyl 6-Methyl-2,4-heptadienamide	35	COC(C=C(CNC(/C=C/C=C/C(C)C)=O)C=C1)=C1O	C16H21NO3	Newly isolated	NP0341933	--
N-vanillyl-capsaicin ether	36	COC(C=C(CNC(CCCC/C=C/C(C)C)=O)C=C1)=C1OCC2=CC(OC)=C(C=C2)O	C26H35NO5	Newly isolated	--	--
N-vanillyl-dihydrocapsaicin ether	37	COC(C=C(CNC(CCCCCCC(C)C)=O)C=C1)=C1OCC2=CC(OC)=C(C=C2)O	C26H37NO5	Newly isolated	--	--
5,5'-dicapsaicin	38	O=C(NCC1=CC(OC)=C(C(C2=CC(CNC(CCCC/C=C/C(C)C)=O)=CC(OC)=C2O)=C1)O)CCCC/C=C/C(C)C	C36H52N2O6	Newly isolated	--	--
Capsiate	39	CC(C)C=CCCCCC(=O)OCC1=CC(=C(C=C1)O)OC	C18H26O4	C. annuum L.	--	(Kobata et al., 1998)
Vanillin	40	COC1=C(C=CC(=C1)C=O)O	C8H8O3	--	--	--
4-Hydroxy-3-methoxybenzyl alcohol	41	COC1=C(C=CC(=C1)CO)O	C8H10O3	--	--	--

### Sheet: Supplementary Table 2
Supplementary table 2: Summary of chili varieties analyzed in the present study
See discription below
	Common Name	Species	Scoville Units (SHU)3	Capsaicinoid Intensity 4	Only capsaicin and dihydrocapsaicin5	Capsaicinoid Intensity Reduced6	All detected features7	All non-capsicinoid features8
1	Lemon Drop	Capsicum baccatum	15,000–30,000	15.7606	15.6049	13.9553	16.802	16.3556
2	Escabeche	C. baccatum	12,000–17,000	17.8153	17.7169	15.8331	18.7916	18.2919
3	Capsaicum.B	C. baccatum	≤ 200,000	17.7641	17.6087	16.0705	18.7123	18.1963
4	Pimenta Trepaderra de Werner	C. baccatum	70,000–100,000	16.261	16.194	13.7661	17.4039	17.0115
5	Glocken	C. baccatum	5,000–30,000	16.8721	16.705	15.1288	17.8958	17.4399
6	Criolla Sella	C. baccatum	25,000–30,000	16.4915	16.4225	14.038	17.8481	17.5436
7	Black Prince	C. annuum	10,000–30,000	16.434	16.2875	14.5541	17.41	16.9271
8	Thai Culinary Hot2	C. annuum	25,000–40,000	16.35	16.1475	14.7296	17.7402	17.4479
9	Fish Pepper	C. annuum	5,000–30,000	16.5573	16.3377	15.0086	18.0297	17.7639
10	Chips	C. annuum	N/A	16.9453	16.773	15.2255	18.0244	17.5986
11	Hot Fish	C. annuum	10,000–20,000	17.4823	17.4315	15.0341	18.7496	18.4041
12	Sahuaro	C. annuum	500	16.2598	16.0469	14.6714	17.63	17.3325
13	Trinidad Moruga Scorpion1	C. chinense	800,000–1,000,000	18.491	18.5049	15.4922	19.1246	18.2926
14	Brasilian Hot Bonnet	C. chinense	100,000–350,000	17.4162	17.264	15.6434	18.6285	18.263
15	Habanero	C. chinense	100,000–350,000	18.1396	18.1537	14.9714	18.8719	18.1628
16	Naga Morich1	C. chinense	≤ 1,040,000	18.436	18.4471	15.4808	19.1663	18.4482
17	Dorset Naga2	C. chinense	1,000,000–1,500,000	18.4116	18.3974	15.8182	19.1711	18.4848
18	Chilhuacle	C. annuum	5,000–15,000	16.8547	16.5135	15.6674	18.0627	17.7016
19	Pendulum	C. baccatum	5,000–15,000	12.4517	12.3715	9.88922	16.5807	16.5645
20	Peri Peri	C. frutescens	30,000–100,000	13.7225	13.6348	11.261	16.5247	16.462
21	Hungarian Black	C. annuum	500–2,500	13.351	12.7672	12.5352	17.0055	16.9793
22	African Bird's Eye Chili	C. frutescens	80,000–150,000	15.9306	15.8081	13.8725	17.5197	17.2882
23	Jalapeno Summer Heat2	C. annuum	10000	14.4361	14.2539	12.6723	16.7778	16.6762
24	Bolivian Rainbow	C. annuum	10,000–30,000	16.2426	16.0267	14.6664	17.4025	17.0206
25	Miniature Chocolate Bell	C. annuum	0	8.11493	7.95738	6.18917	16.9868	16.9867
26	Vezena Piperka	C. annuum	≤ 10,000	15.07	14.7842	13.7005	16.734	16.5227
27	Carolina Reaper1,2	C. chinense	1,150,000–2,200,000	18.3818	18.3727	15.6872	19.0607	18.2912
28	Habanero Madame Jeanette	C. chinense	100,000–350,000	18.0001	17.723	16.7278	18.5592	17.6592
29	Habanero White Long	C. chinense	≤ 300,000	16.9767	16.9664	13.7542	17.5774	16.7458
30	7 Pot Brain Yellow	C. chinense	≤ 1,400,000	18.4077	18.3934	15.8268	19.08	18.299
31	Trinidad Congo Red1,2	C. chinense	250,000–350,000	18.4635	18.0909	17.4088	18.9804	18.018
32	Limon	C. chinense	15 000–30 000	17.5452	17.5421	14.4848	18.1927	17.4025
33	Trinidad Congo Yellow1	C. chinense	100,000–350,000	19.295	19.312	16.6397	19.9501	19.118
34	Trinidad Scorpion Butch T1,2	C. chinense	1,000,000–1,500,000	17.8244	17.5149	16.6094	18.4441	17.6349
35	Naga Bhut Jolokia	C. chinense	≤ 1,000,000	17.8898	17.895	14.7925	18.6777	18.0279
36	Jamaican Hot Yellow2	C. chinense	≤ 100,000	17.6525	17.5756	15.4527	18.6111	18.1044
37	Chocolate Habanero	C. chinense	≤ 500,000	18.9634	18.9813	16.1151	19.6385	18.8448
38	Habanero White2	C. chinense	300,000–450,000	18.2416	18.2387	15.4487	18.7476	17.7319
39	Fatalii White2	C. chinense	125,000–325,000	18.7633	18.7888	15.7869	19.4511	18.6716
40	Habanero Large Brown1	C. chinense	100,000–350,000	17.7085	17.6409	15.4485	18.4553	17.7774
1Samples used in the first large-scale extraction
2Samples used in the second large-scale extraction
3The values of Scoville Units presented in this table were obtained from either the Botanical Garden of the Faculty of Tropical AgriSciences of the Czech University of Life Sciences in Prague or an established chili dealer. Capsaicinoid profiles and how they are measured when determining the Scoville Units (27) are susceptible to many factors of variance. Ultimately, Scoville Units are never abso…
4Capsaicinoid Intensity is the log of the sum precursor intensity of all SIRIUS predicted capsaicinoid features.
5The log sum intensity for features corresponding only to capsaicin and dihydrocapsaicin
6Capsaicinoid Intensity Reduced is the log of the sum precursor intensity of all features predicted to be capsaicinoids by SIRIUS but the peak area corresponding to capsaicin and dihydrocapsaicin were removed.
7The log sum intensity of all features
8The log sum intensity for all features that were not predicted to be capsaicinoids by SIRIUS

### Sheet: Supplementary Table 3
Supplementary table 3: Detailed overview of properties of dose-response curves of extracts (S1-S40).
See discription below
extract no.	Variety name	Top	ED50	logED50	HillSlope	R squared
S1	Lemon Drop	0.8424	0.0003975	-3.401	0.9423	0.967
S2	Escabeche	0.8272	6.442e-05	-4.191	0.9624	0.985
S3	Capsaicum.B	0.7431	3.277e-05	-4.484	1.243	0.8757
S4	Pimenta Trepaderra de Werner	0.664	5.937e-05	-4.226	1.522	0.9785
S5	Glocken	0.8656	0.0002658	-3.576	0.8728	0.9424
S6	Criolla Sella	0.6885	0.0001544	-3.811	1.015	0.9421
S7	Black Prince	0.4959	1.782e-06	-5.749	0.5971	0.7511
S8	Thai Culinary Hot	0.82	0.000188	-3.726	0.8301	0.9472
S9	Fish Pepper	0.7349	6.602e-05	-4.18	1.127	0.9831
S10	Chips	0.7453	4.678e-05	-4.33	1.505	0.9741
S11	Hot Fish	0.7619	2.163e-05	-4.665	1.291	0.9444
S12	Sahuaro	0.6897	0.0001176	-3.93	0.9988	0.9692
S13	Trinidad Moruga Scorpion	0.7521	1.35e-05	-4.87	0.9034	0.968
S14	Brasilian Hot Bonnet	0.7299	4.464e-05	-4.35	1.328	0.9885
S15	Habanero	0.824	3.311e-05	-4.48	0.9688	0.9847
S16	Naga Morich	0.6726	1.78e-05	-4.749	1.234	0.9465
S17	Dorset Naga	0.7704	3.765e-05	-4.424	0.9558	0.8976
S18	Chilhuacle	0.733	8.338e-05	-4.079	10.86	0.969
S19	Pendulum	0.9282	0.002489	-2.604	1.185	0.9844
S20	Peri Peri	0.888	0.0008691	-3.061	0.5955	0.9526
S21	Hungarian Black	0.7028	0.0006513	-3.186	1.088	0.9461
S22	African Bird's Eye Chili	0.65	9.335e-05	-4.03	1.054	0.9172
S23	Jalapeno Summer Heat	0.7918	0.000468	-3.33	0.9827	0.9554
S24	Bolivian Rainbow	0.6022	3.51e-05	-4.455	2.038	0.9586
S25	Miniature Chocolate Bell	0.1368	0.002497	-2.603	73.28	0.8851
S26	Vezena Piperka	0.7223	0.0002162	-3.665	1.241	0.8973
S27	Carolina Reaper	0.7603	1.585e-05	-4.8	0.998	0.9641
S28	Habanero Madame Jeanette	0.8398	8.695e-05	-4.061	0.4744	0.9178
S29	Habanero White Long	0.7407	2.75e-05	-4.561	0.5978	0.9011
S30	7 Pot Brain Yellow	0.811	2.421e-05	-4.616	0.7931	0.9223
S31	Trinidad Congo Red	0.6965	2.952e-05	-4.53	1.49	0.8567
S32	Limon	0.7045	3.792e-05	-4.421	1.312	0.8469
S33	Trinidad Congo Yellow	0.9008	3.859e-05	-4.414	0.7021	0.942
S34	Trinidad Scorpion Butch T	0.6655	1.783e-05	-4.749	0.7042	0.921
S35	Naga Bhut Jolokia	0.6398	2.828e-05	-4.549	1.831	0.9721
S36	Jamaican Hot Yellow	0.6527	2.754e-05	-4.56	0.9261	0.9447
S37	Chocolate Habanero	0.8513	4.804e-05	-4.318	0.7072	0.9475
S38	Habanero White	0.9776	0.0001265	-3.898	0.5133	0.9184
S39	Fatalii White	0.7052	2.787e-05	-4.555	1.255	0.9415
S40	Habanero Large Brown	0.7303	4.217e-05	-4.375	1.795	0.95
Each curve consists of at least 7 concentration points in triplicates. Least square non-linear fit with separately handled each replication was used to determine the curves. Two curves (S7 and S25) were manually removed from the correlation because of low potency (S25) or a poor fit (S7). ED50 = median effective dose

### Sheet: Supplementary Table 4
Supplementary table 4: Detailed overview of the activity of isolated compounds and standards on rTRPV1 receptor measured by calcium influx assay.
See discription below
No.	Name	Top		Top 95%CI	EC50		EC50 95%CI	Hill Slope	Hill Slope 95%CI	logEC50	R squared
1	Capsaicin	0.9951		0.9273 to 1.072	3.982e-08		2.600e-008 to 6.381e-008	0.8923	0.6583 to 1.317	-7.4	0.9572
2	Dihydrocapsaicin	1.033	-	0.9840 to 1.089	4.873e-08	-	3.687e-008 to 6.657e-008	0.9251	0.7166 to 1.231	-7.312	0.9782
4	Homodihydrocapsaicin I	1.122	*	1.007 to 1.295	3.168e-07	****	1.632e-007 to 7.651e-007	0.5425	0.4268 to 0.6875	-6.499	0.9653
10	nornorcapsaicin	0.7781	****	0.7197 to 0.8556	8.073e-07	****	6.179e-007 to 1.181e-006	1.514	1.016 to 3.059	-6.093	0.9369
11	Nordihydrocapsaicin	1.084	**	1.026 to 1.149	5.336e-08	-	3.890e-008 to 7.646e-008	0.9522	0.7276 to 1.324	-7.273	0.977
13	N-vanillyl octanamide	0.9366	**	0.8960 to 0.9805	1.468e-07	****	1.203e-007 to 1.790e-007	1.685	1.228 to 2.581	-6.833	0.982
14	N-Vanillyldecanamide	1.143	**	1.033 to 1.301	1.978e-07	****	1.047e-007 to 4.524e-007	0.5614	0.4391 to 0.7213	-6.704	0.9659
16	N-vanillyl-4E,6E-dien-8-methylnonanamide	0.9428	-	0.8844 to 1.014	1.409e-07	****	9.707e-008 to 2.155e-007	0.7099	0.5719 to 0.8901	-6.851	0.9769
17	Nonivamide	1.046	-	0.9771 to 1.132	1.82e-07	****	1.259e-007 to 2.810e-007	0.8494	0.6575 to 1.124	-6.74	0.9764
20	Olvanil	0.4035	****	0.3589 to 0.4483	1.186e-07	****	7.418e-008 to ???	2.961	1.143 to ???	-6.926	0.7535
22	ω-hydroxycapsaicin	0.9003	**	0.8468 to 0.9628	5.56e-06	****	4.703e-006 to 6.694e-006	1.433	1.237 to 1.672	-5.255	0.9853
23	6'',7''-dihydro-5',5'''-dicapsaicin	0.9067	-	0.8032 to 1.098	1.027e-05	****	7.474e-006 to 1.742e-005	1.051	0.8352 to 1.300	-4.988	0.9847
24	Capsaicin β-D-glucopyranoside	1.016	-	0.9522 to 1.094	4.685e-06	****	3.913e-006 to 5.761e-006	1.396	1.161 to 1.706	-5.329	0.9892
26	N-heptanoate vanillylamide	1.136	****	1.100 to 1.176	1.814e-06	****	1.633e-006 to 2.018e-006	1.651	1.430 to 1.904	-5.741	0.9945
27	nornordihydrocapsaicin	0.9481	-	0.9000 to 1.004	1.043e-06	****	8.582e-007 to 1.295e-006	1.199	0.9836 to 1.489	-5.982	0.9883
28&29	N-vanillylbutyramide / N-vanillyl-isobutyramide	n.d.
30	N-Isovalerylvanillylamin	0.7995	****	0.7679 to 0.8342	2.837e-06	****	2.517e-006 to 3.204e-006	1.528	1.309 to 1.805	-5.547	0.9922
31	N-(4-hydroxy-3-methoxybenzyl)-8-methyl-7-oxononanamide	0.842	***	0.7905 to 0.9023	6.017e-07	****	4.807e-007 to 7.655e-007	1.757	1.154 to 2.959	-6.221	0.9712
32	epicapsaicin	1.101	**	1.038 to 1.178	1.11e-06	****	8.768e-007 to 1.456e-006	0.9831	0.8160 to 1.196	-5.955	0.9883
33	N-vanillyl-9-hydroxydecanamide	0.9653	-	0.8031 to 1.390	6.328e-06	****	3.645e-006 to 2.064e-005	0.9719	0.6429 to 1.443	-5.199	0.9503
34	N-vanillyl-7-hydroxy-8-methylnonamide	0.9056	**	0.8537 to 0.9702	1.463e-06	****	1.186e-006 to 1.877e-006	1.133	0.9167 to 1.415	-5.835	0.9882
35	N-vanillyl 6-Methyl-2,4-heptadienamide	0.7776	****	0.7308 to 0.8358	1.2e-06	****	9.415e-007 to 1.596e-006	0.996	0.8176 to 1.226	-5.921	0.9881
38	5,5'-dicapsaicin	0.833	****	0.7836 to 0.8890	4.46e-06	****	3.848e-006 to 5.265e-006	1.85	1.462 to 2.524	-5.351	0.9861
39	capsiate	n.d.			0.0004909	****	???	1.808	1.362 to ???	-3.309	0.9666
40	vanillin	n.d.
41	4-Hydroxy-3-methoxybenzyl alcohol	n.d.
	Zucapsaicin	1.023	-	0.9636 to 1.093	6.189e-08	-	4.321e-008 to 9.366e-008	0.7817	0.6174 to 1.009	-7.208	0.9752
Values are normalized to capsaicin. The curves were fitted using at least 10 concentration points measured as triplicates in two or more experiments. The least square non-linear fit was used to calculate the confidential intervals and other values. The comparison of models by using extra sum-of-squares F tests was used to determine statistical difference to capsaicin curve (EC50 = median effectiv…

### Sheet: Supplementary Table 5
Supplementary table 5: Detailed overview of the activity of compounds in combination with capsaicin on rTRPV1 receptor measured by calcium influx assay.
See discription below
Capsaicinoid No.	EC50 [μM]	concentration in combo [μM]	Bottom	Top	Top 95% CI	EC50 [μM]		EC50 95% CI	Hill Slope	Hill Slope 95% CI	logEC50	R squared	EC50 Fold Change	significant decrease of EC50	elevated bottom	Type of interaction
1	0.03982		0.01758	0.9643	0.9265 to 1.004	0.03468		2.784e-008 to 4.292e-008	1.055	0.9042 to 1.238	-7.46	0.9377
22	5.56	1.667	0.4746	0.8769	0.7972 to 0.9958	0.004066	*	1.628e-009 to 1.665e-008	1.163	0.4922 to ???	-8.391	0.6623	8.52927	yes	yes	additive/synergy
22	5.56	0.5	0.009118	0.8466	0.8066 to 0.9203	0.01882	*	??? to 3.358e-008	2.931	1.547 to ???	-7.593	0.9916	1.84272	yes	no	synergy
23	10.27	1.67	0.04218	0.9545	0.8693 to 1.047	0.03927	-	2.490e-008 to 5.907e-008	1.257	0.9051 to 1.903	-7.406	0.9762	0.883117	no	no	-
23	10.27	0.5	-0.0001	0.9682	0.9222 to 1.013	0.04607	-	3.747e-008 to 5.868e-008	1.081	0.9527 to 1.302	-7.337	0.9948	0.752768	no	no	-
30	2.837	0.208	0.03828	0.9665	0.9211 to 1.026	0.01745	****	1.347e-008 to 2.346e-008	1.216	0.9682 to 1.604	-7.758	0.984	1.98739	yes	no	synergy
33	6.328	0.208	0.03619	0.8723	0.8318 to 0.9278	0.01724	***	1.346e-008 to 2.365e-008	1.412	1.077 to 2.009	-7.763	0.9815	2.0116	yes	no	synergy
34	1.463	0.208	0.138	1.063	0.9451 to 1.265	0.02051	-	1.001e-008 to 5.448e-008	0.6083	0.4290 to 0.8761	-7.688	0.8964	1.69088	no	yes	additive
34	1.463	0.08	0.05351	0.9949	0.9263 to 1.083	0.04186	-	3.199e-008 to 5.555e-008	1.2	0.9641 to 1.503	-7.378	0.9757	0.828476	no	no	-
39	490.9	1.667	0.01195	0.9612	0.9257 to 1.004	0.008976	****	7.188e-009 to 1.164e-008	1.197	0.9495 to 1.523	-8.047	0.9824	3.86364	yes	no	synergy
40	n.d.	1	0.02224	0.8366	0.7944 to 0.8797	0.002687	****	1.966e-009 to 3.550e-009	1.666	1.173 to 4.616	-8.571	0.927	12.9066	yes	no	synergy
40	n.d.	0.104167	-0.0001	0.8633	0.8236 to 0.9117	0.01514	****	1.182e-008 to 2.050e-008	1.389	1.084 to 1.997	-7.82	0.9943	2.29062	yes	no	synergy
40	n.d.	0.0520833	-9.999e-05	0.9897	0.9161 to 1.060	0.04317	*	3.291e-008 to 6.175e-008	0.9231	0.8064 to 1.166	-7.365	0.9885	0.803336	no	no	-
41	n.d.	1.04	0.02136	0.8744	0.8427 to 0.9093	0.01142	****	9.538e-009 to 1.399e-008	1.566	1.288 to 1.903	-7.942	0.9876	3.03678	yes	no	synergy
28&29	n.d.	20	0.02559	1.01	0.9478 to 1.096	0.021	*	1.540e-008 to 3.072e-008	0.9351	0.7501 to 1.186	-7.678	0.9782	1.65143	yes	no	synergy
28&29	n.d.	1.667	0.06477	0.9587	0.8691 to 1.089	0.01615	*	9.431e-009 to 2.978e-008	0.673	0.4567 to 1.019	-7.792	0.976	2.14737	yes	no	synergy
The single concentrations (column concentration) were added to a dilution series representing an expanded dose–response curve of capsaicin. Values are normalized to capsaicin. The curves were fitted using at least 10 concentration points measured as triplicates. The least square non-linear fit with detection and elimination of outliers was used to calculate the confidential intervals and other va…
